# Fecal Microbial and Metabolic Signatures in VEO-IBD: Implications for Unique Pathophysiology

**DOI:** 10.1101/2025.04.26.650779

**Authors:** Kine Eide Kvitne, Simone Zuffa, Vincent Charron-Lamoureux, Ipsita Mohanty, Abubaker Patan, Helena Mannochio-Russo, Jasmine Zemlin, Lindsey A. Burnett, Lisa S. Zhang, Mia C. Cecala, Ceylan Ersoz, James A. Connelly, Natasha Halasa, Maribeth Nicholson, Pieter C. Dorrestein, Shirley M. Tsunoda, Janet Markle

## Abstract

**Background and Aims:** Very early onset inflammatory bowel disease (VEO-IBD) is a clinically distinct form of IBD manifesting in children before the age of six years. Disease in these children is especially severe and often refractory to treatment. While previous studies have investigated changes in the fecal microbiome and metabolome in adult and pediatric IBD, insights in VEO-IBD remain limited. This multi-omics analysis reveals changes in the fecal microbiome and metabolome in VEO-IBD compared with healthy controls.

**Methods:** Fecal samples were collected from children diagnosed with VEO-IBD and age- and sex-matched healthy controls. Both the fecal metabolome and microbiome were profiled in each sample, using untargeted liquid chromatography coupled with tandem mass spectrometry (LC-MS/MS) and 16S rRNA gene amplicon sequencing.

**Results:** Fecal microbial and metabolic profiles in VEO-IBD were significantly different from healthy controls. Untargeted metabolomics analysis identified a depletion of short-chain *N*-acyl lipids and an enrichment of dipeptides, tripeptides, and oxo bile acids in VEO-IBD patients. Differential abundance analysis of the gut microbiome showed lower abundance of beneficial bacteria such as *Bifidobacterium* and *Blautia*, and higher abundance of *Lachnospira, Veillonella*, and *Bacteroides* in VEO-IBD. The joint analysis suggested a clear association between the altered gut microbiome composition and metabolic dysregulation, specifically for the *N*-acyl lipids.

**Conclusions:** This study offers unique insight into fecal microbial and metabolic signatures in VEO-IBD, paving the way for a better understanding of disease patterns and thereby more effective treatment strategies.
