## Supplementary material for "Fecal Microbial and Metabolic Signatures in VEO-IBD: Implications for Unique Pathophysiology": SI Table 2

Feature_ID	VIP	Group_Contribution
Lachnospiraceae_Lachnospira	2.451707219	VEOIBD
Lachnospiraceae_Coprococcus	2.300997893	Healthy
Clostridiales_Clostridiales	1.8813486	Healthy
Lachnospiraceae_Blautia	1.7844104	Healthy
Alcaligenaceae_Sutterella	1.772903226	VEOIBD
Lachnospiraceae_Clostridium	1.736587084	VEOIBD
Bifidobacteriaceae_Bifidobacterium	1.714350585	Healthy
Coriobacteriaceae_Collinsella	1.683720317	Healthy
Bacteroidaceae_Bacteroides	1.653340829	VEOIBD
Rikenellaceae_Alistipes	1.622885917	VEOIBD
Enterobacteriaceae_Enterobacteriaceae	1.611405319	VEOIBD
Lachnospiraceae_Dorea	1.597005233	Healthy
Porphyromonadaceae_Parabacteroides	1.418072802	VEOIBD
Lachnospiraceae_Anaerostipes	1.397071851	VEOIBD
Campylobacteraceae_Campylobacter	1.38564517	Healthy
Ruminococcaceae_Ruminococcus	1.385568474	Healthy
Gemellaceae_Gemellaceae	1.332764908	VEOIBD
Ruminococcaceae_Oscillospira	1.314764846	VEOIBD
Erysipelotrichaceae_Erysipelotrichaceae	1.296052469	Healthy
Desulfovibrionaceae_Desulfovibrio	1.293982985	VEOIBD
Desulfovibrionaceae_Bilophila	1.288071592	VEOIBD
Erysipelotrichaceae_[Eubacterium]	1.271619102	Healthy
Coriobacteriaceae_Eggerthella	1.24550931	Healthy
[Tissierellaceae]_WAL_1855D	1.237889323	VEOIBD
Ruminococcaceae_Gemmiger	1.218747209	Healthy
Prevotellaceae_Prevotella	1.202679388	VEOIBD
Actinomycetaceae_Actinomyces	1.200084569	Healthy
Ruminococcaceae_Ruminococcaceae	1.136682456	Healthy
Lachnospiraceae_[Ruminococcus]	1.074676771	Healthy
Clostridiaceae_Clostridium	1.074257313	Healthy
Veillonellaceae_Phascolarctobacterium	1.072591734	VEOIBD
Pasteurellaceae_Aggregatibacter	1.021741188	Healthy
